# A comparison of two culture and three sequencing methods for detection of the urobiome

**DOI:** 10.64898/2026.10.28.762191

**Authors:** Mark Khemmani, Melline Fontes Noronha, Thythy T. Pham, Ben Ferneyhough, Matthew J. Roddis, Nick J. Parkinson, Alan J Wolfe

**Affiliations:** Department of Microbiology and Immunology, Stritch School of Medicine, Loyola University Chicago, Maywood, IL, USA; Division of Urogynecology & Reconstructive Pelvic Surgery, Department of Obstetrics & Gynecology, Stritch School of Medicine, Loyola University Chicago, Maywood, IL; Metagenomic Testing Company Ltd, Abingdon, Oxfordshire OX14 4SA, United Kingdom

**Keywords:** 16S rRNA gene sequencing, bacterial detection, expanded quantitative urine culture, microbiome, shotgun sequencing, standard urine culture, urinary tract, urobiome

## Abstract

Standard urine culture (SUC), the clinical reference method, is optimized for fast-growing aerobes and misses much of the urinary microbiota. Enhanced culture and sequencing methods have rarely been compared on the same specimens. We compared five methods (SUC, expanded quantitative urine culture [EQUC], short-read V4 16S rRNA gene sequencing, long-read near full-length 16S rRNA gene sequencing, and PCR-free long-read shotgun metagenomic sequencing) on parallel aliquots of urine from pregnant participants screened for asymptomatic bacteriuria. Of 98 cultured samples, 98 (100.0%) were EQUC-positive while 85 (86.7%) SUC-positive. EQUC detected 102 species, but SUC only detected 41. Short-read 16S rRNA gene sequencing, long-read 16S rRNA gene sequencing, and shotgun sequencing were positive for 188/188, 186/188 and 139/139 samples, detecting 195, 69 and 528 species, respectively. In the 79 samples positive by EQUC and all three sequencing methods, sequencing profiles resembled each other more than culture profiles, and SUC captured only a subset of taxa detected by every other method. Shotgun sequencing gave the broadest taxonomic coverage and was the only sequencing method to identify *Escherichia coli* to the species level. With EQUC, it outperformed both 16S sequencing methods in detecting *Gardnerella vaginalis* and distinguishing *Lactobacillus* species, and it resolved six *Gardnerella* species, three detected by no other method. Long-read 16S rRNA gene sequencing gave the most confident amplicon-based species assignments, whereas culture better recovered *Corynebacterium* and *Staphylococcus* species. No single method was best across all endpoints, but long-read shotgun metagenomics provided the broadest species-level view. Method choice should match the research or clinical question; outcome-based studies are needed to establish clinical utility.

**IMPORTANCE:** The microbes reported in a urine sample depend heavily on how that sample is analyzed. Standard urine culture, the test most clinical laboratories rely on, detected only a fraction of the bacteria found by enhanced culture or by DNA sequencing of the same specimens. Sequencing methods also differed from each other: short-read 16S rRNA gene sequencing captured broad diversity but often could not name species, whereas long-read methods distinguished clinically and ecologically important species. PCR-free long-read shotgun metagenomics detected the widest range of taxa and resolved species, such as *Escherichia coli* and multiple *Gardnerella* species, that amplicon methods could not. Because each method has distinct strengths and blind spots, detection methods should be chosen according to the question being asked, and sequencing-based diagnostics must be validated against patient outcomes before they can replace culture.
