## Supplemental Table 1 for "A comparison of two culture and three sequencing methods for detection of the urobiome"

### Sheet: Sheet 1 - intersect_participant
Supplemental Table 1. Intersect_participants_prevalence_summary-Genus
	Genus	OTU	SUC	EQUC	Shortread 16s Merge	Longread 16s Merge	Shotgun MN 01	total	SUC.p	EQUC.p	Shortread 16s Merge.p	Longread 16s Merge.p	Shotgun MN 01.p
1	Abiotrophia	Abiotrophia	0	0	0	0	0	0	0	0	0	0	0
2	Abyssicoccus	Abyssicoccus	0	0	0	0	1	1	0	0	0	0	0.0126582
3	Acetilactobacillus	Acetilactobacillus	0	0	0	0	0	0	0	0	0	0	0
4	Acetivibrio	Acetivibrio	0	0	0	0	0	0	0	0	0	0	0
5	Acetoanaerobium	Acetoanaerobium	0	0	0	0	1	1	0	0	0	0	0.0126582
6	Acetobacterium	Acetobacterium	0	0	0	0	0	0	0	0	0	0	0
7	Acetobacteroides	Acetobacteroides	0	0	0	0	0	0	0	0	0	0	0
8	Acidaminococcus	Acidaminococcus	0	0	12	0	7	19	0	0	0.151899	0	0.0886076
9	Acidipropionibacterium	Acidipropionibacterium	0	0	0	0	0	0	0	0	0	0	0
10	Acidisarcina	Acidisarcina	0	0	0	0	0	0	0	0	0	0	0
11	Acinetobacter	Acinetobacter	0	1	1	0	4	6	0	0.0128205	0.0126582	0	0.0506329
12	Actinoalloteichus	Actinoalloteichus	0	0	0	0	0	0	0	0	0	0	0
13	Actinobaculum	Actinobaculum	0	1	0	0	0	1	0	0.0128205	0	0	0
14	Actinocatenispora	Actinocatenispora	0	0	0	0	0	0	0	0	0	0	0
15	Actinomarinicola	Actinomarinicola	0	0	0	0	0	0	0	0	0	0	0
16	Actinomyces	Actinomyces	0	10	41	0	16	67	0	0.128205	0.518987	0	0.202532
17	Actinopolyspora	Actinopolyspora	0	0	0	0	0	0	0	0	0	0	0
18	Actinosynnema	Actinosynnema	0	0	0	0	0	0	0	0	0	0	0
19	Actinotignum	Actinotignum	0	1	3	0	18	22	0	0.0128205	0.0379747	0	0.227848
20	Adhaeribacter	Adhaeribacter	0	0	0	0	0	0	0	0	0	0	0
21	Adlercreutzia	Adlercreutzia	0	0	0	0	0	0	0	0	0	0	0
22	Aedoeadaptatus	Aedoeadaptatus	0	0	61	23	13	97	0	0	0.772152	0.291139	0.164557
23	Aeribacillus	Aeribacillus	0	0	0	0	2	2	0	0	0	0	0.0253165
24	Aerococcus	Aerococcus	0	7	54	17	45	123	0	0.0897436	0.683544	0.21519	0.56962
25	Aeromicrobium	Aeromicrobium	0	0	0	0	0	0	0	0	0	0	0
26	Agathobacter	Agathobacter	0	0	13	0	0	13	0	0	0.164557	0	0
27	Aggregatibacter	Aggregatibacter	0	0	6	0	0	6	0	0	0.0759494	0	0
28	Agrobacterium	Agrobacterium	0	0	0	0	1	1	0	0	0	0	0.0126582
29	Agromyces	Agromyces	0	0	0	0	0	0	0	0	0	0	0
30	Akkermansia	Akkermansia	0	0	0	0	1	1	0	0	0	0	0.0126582
31	Algoriphagus	Algoriphagus	0	0	0	0	0	0	0	0	0	0	0
32	Aliarcobacter	Aliarcobacter	0	0	0	0	2	2	0	0	0	0	0.0253165
33	Alicyclobacillus	Alicyclobacillus	0	0	0	0	0	0	0	0	0	0	0
34	Alistipes	Alistipes	0	0	0	0	2	2	0	0	0	0	0.0253165
35	Alkalibacillus	Alkalibacillus	0	0	0	0	0	0	0	0	0	0	0
36	Alkalihalobacillus	Alkalihalobacillus	0	0	0	0	0	0	0	0	0	0	0
37	Alkalihalophilus	Alkalihalophilus	0	0	0	0	0	0	0	0	0	0	0
38	Alkaliphilus	Alkaliphilus	0	0	0	0	1	1	0	0	0	0	0.0126582
39	Alkalitalea	Alkalitalea	0	0	0	0	0	0	0	0	0	0	0
40	Allobacillus	Allobacillus	0	0	0	0	0	0	0	0	0	0	0
41	Allokutzneria	Allokutzneria	0	0	0	0	0	0	0	0	0	0	0
42	Allosaccharopolyspora	Allosaccharopolyspora	0	0	0	0	0	0	0	0	0	0	0
43	Alloscardovia	Alloscardovia	0	2	15	6	7	30	0	0.025641	0.189873	0.0759494	0.0886076
44	Alterileibacterium	Alterileibacterium	0	0	10	0	0	10	0	0	0.126582	0	0
45	Alteromonas	Alteromonas	0	0	0	0	3	3	0	0	0	0	0.0379747
46	Amedibacterium	Amedibacterium	0	0	0	0	0	0	0	0	0	0	0
47	Aminipila	Aminipila	0	0	0	0	0	0	0	0	0	0	0
48	Amphibacillus	Amphibacillus	0	0	0	0	0	0	0	0	0	0	0
49	Amycolatopsis	Amycolatopsis	0	0	0	0	0	0	0	0	0	0	0
50	Amygdalobacter	Amygdalobacter	0	0	27	9	22	58	0	0	0.341772	0.113924	0.278481
51	Amylolactobacillus	Amylolactobacillus	0	0	0	0	0	0	0	0	0	0	0
52	Anaerobacillus	Anaerobacillus	0	0	0	0	0	0	0	0	0	0	0
53	Anaerobutyricum	Anaerobutyricum	0	0	5	0	2	7	0	0	0.0632911	0	0.0253165
54	Anaerococcus	Anaerococcus	0	0	75	37	40	152	0	0	0.949367	0.468354	0.506329
55	Anaerocolumna	Anaerocolumna	0	0	0	0	0	0	0	0	0	0	0
56	Anaeromicropila	Anaeromicropila	0	0	0	0	0	0	0	0	0	0	0
57	Anaerosinus	Anaerosinus	0	0	0	0	0	0	0	0	0	0	0
58	Anaerostipes	Anaerostipes	0	0	0	0	1	1	0	0	0	0	0.0126582
59	Anaerotignum	Anaerotignum	0	0	0	0	0	0	0	0	0	0	0
60	Anaerotruncus	Anaerotruncus	0	0	0	0	0	0	0	0	0	0	0
61	Aneurinibacillus	Aneurinibacillus	0	0	0	0	0	0	0	0	0	0	0
62	Anoxybacillus	Anoxybacillus	0	0	0	0	2	2	0	0	0	0	0.0253165
63	Anoxybacter	Anoxybacter	0	0	0	0	0	0	0	0	0	0	0
64	Anoxybacteroides	Anoxybacteroides	0	0	0	0	0	0	0	0	0	0	0
65	Antarcticibacterium	Antarcticibacterium	0	0	0	0	0	0	0	0	0	0	0
66	Apilactobacillus	Apilactobacillus	0	0	0	0	0	0	0	0	0	0	0
67	Aquimarina	Aquimarina	0	0	0	0	0	0	0	0	0	0	0
68	Aquirufa	Aquirufa	0	0	0	0	0	0	0	0	0	0	0
69	Arachidicoccus	Arachidicoccus	0	0	0	0	0	0	0	0	0	0	0
70	Arachnia	Arachnia	0	0	0	0	0	0	0	0	0	0	0
71	Arcanobacterium	Arcanobacterium	0	0	34	0	2	36	0	0	0.43038	0	0.0253165
72	Arcticibacterium	Arcticibacterium	0	0	0	0	0	0	0	0	0	0	0
73	Arenibacter	Arenibacter	0	0	0	0	0	0	0	0	0	0	0
74	Aristaeella	Aristaeella	0	0	0	0	0	0	0	0	0	0	0
75	Arthrobacter	Arthrobacter	0	0	0	0	0	0	0	0	0	0	0
76	Atlantibacter	Atlantibacter	0	0	0	0	1	1	0	0	0	0	0.0126582
77	Atopobium	Atopobium	0	0	51	28	0	79	0	0	0.64557	0.35443	0
78	Aurantimicrobium	Aurantimicrobium	0	0	0	0	0	0	0	0	0	0	0
79	Aureibacter	Aureibacter	0	0	0	0	0	0	0	0	0	0	0
80	Auritidibacter	Auritidibacter	0	0	0	0	0	0	0	0	0	0	0
81	Austwickia	Austwickia	0	0	0	0	0	0	0	0	0	0	0
82	Bacillus	Bacillus	1	1	0	0	4	6	0.0128205	0.0128205	0	0	0.0506329
83	Bacteroides	Bacteroides	0	0	0	0	2	2	0	0	0	0	0.0253165
84	Baekduia	Baekduia	0	0	0	0	0	0	0	0	0	0	0
85	Bengtsoniella	Bengtsoniella	0	0	0	0	0	0	0	0	0	0	0
86	Bernardetia	Bernardetia	0	0	0	0	1	1	0	0	0	0	0.0126582
87	Berryella	Berryella	0	0	12	11	9	32	0	0	0.151899	0.139241	0.113924
88	Bifidobacterium	Bifidobacterium	0	8	49	13	26	96	0	0.102564	0.620253	0.164557	0.329114
89	Bilophila	Bilophila	0	0	9	0	0	9	0	0	0.113924	0	0
90	Bizionia	Bizionia	0	0	0	0	0	0	0	0	0	0	0
91	Blastococcus	Blastococcus	0	0	0	0	0	0	0	0	0	0	0
92	Blattabacterium	Blattabacterium	0	0	0	0	0	0	0	0	0	0	0
93	Blautia	Blautia	0	0	25	0	0	25	0	0	0.316456	0	0
94	Bombilactobacillus	Bombilactobacillus	0	0	0	0	0	0	0	0	0	0	0
95	Boudabousia	Boudabousia	0	0	0	0	0	0	0	0	0	0	0
96	Brachybacterium	Brachybacterium	0	0	2	0	0	2	0	0	0.0253165	0	0
97	Brachyspira	Brachyspira	0	0	0	0	1	1	0	0	0	0	0.0126582
98	Brenneria	Brenneria	0	0	0	0	3	3	0	0	0	0	0.0379747
99	Brevibacillus	Brevibacillus	0	0	0	0	2	2	0	0	0	0	0.0253165
100	Brevibacterium	Brevibacterium	1	7	32	0	3	43	0.0128205	0.0897436	0.405063	0	0.0379747
101	Brevundimonas	Brevundimonas	0	0	1	0	0	1	0	0	0.0126582	0	0
102	Brochothrix	Brochothrix	0	0	0	0	0	0	0	0	0	0	0
103	Bulleidia	Bulleidia	0	0	11	0	0	11	0	0	0.139241	0	0
104	Burkholderia	Burkholderia	0	0	7	0	2	9	0	0	0.0886076	0	0.0253165
105	Butyricimonas	Butyricimonas	0	0	0	0	0	0	0	0	0	0	0
106	Butyrivibrio	Butyrivibrio	0	0	0	0	1	1	0	0	0	0	0.0126582
107	Caldalkalibacillus	Caldalkalibacillus	0	0	0	0	0	0	0	0	0	0	0
108	Caldibacillus	Caldibacillus	0	0	0	0	0	0	0	0	0	0	0
109	Caldicellulosiruptor	Caldicellulosiruptor	0	0	0	0	0	0	0	0	0	0	0
110	Caldithrix	Caldithrix	0	0	0	0	2	2	0	0	0	0	0.0253165
111	Caloranaerobacter	Caloranaerobacter	0	0	0	0	0	0	0	0	0	0	0
112	Caminicella	Caminicella	0	0	0	0	0	0	0	0	0	0	0
113	Campylobacter	Campylobacter	0	0	55	8	15	78	0	0	0.696203	0.101266	0.189873
114	Candidatus Amoebophilus	Candidatus Amoebophilus	0	0	0	0	0	0	0	0	0	0	0
115	Candidatus Arcticimaribacter	Candidatus Arcticimaribacter	0	0	0	0	0	0	0	0	0	0	0
116	Candidatus Cardinium	Candidatus Cardinium	0	0	0	0	0	0	0	0	0	0	0
117	Candidatus Cloacimonas	Candidatus Cloacimonas	0	0	0	0	1	1	0	0	0	0	0.0126582
118	Candidatus Formimonas	Candidatus Formimonas	0	0	0	0	0	0	0	0	0	0	0
119	Candidatus Karelsulcia	Candidatus Karelsulcia	0	0	0	0	0	0	0	0	0	0	0
120	Candidatus Moranella	Candidatus Moranella	0	0	0	0	2	2	0	0	0	0	0.0253165
121	Candidatus Nanopelagicus	Candidatus Nanopelagicus	0	0	0	0	0	0	0	0	0	0	0
122	Candidatus Planktophila	Candidatus Planktophila	0	0	0	0	0	0	0	0	0	0	0
123	Candidatus Syntrophocurvum	Candidatus Syntrophocurvum	0	0	0	0	0	0	0	0	0	0	0
124	Capnocytophaga	Capnocytophaga	0	0	0	0	1	1	0	0	0	0	0.0126582
125	Caproicibacter	Caproicibacter	0	0	0	0	0	0	0	0	0	0	0
126	Caproicibacterium	Caproicibacterium	0	0	0	0	0	0	0	0	0	0	0
127	Carboxydocella	Carboxydocella	0	0	0	0	2	2	0	0	0	0	0.0253165
128	Carboxydothermus	Carboxydothermus	0	0	0	0	0	0	0	0	0	0	0
129	Carnobacterium	Carnobacterium	0	0	0	0	1	1	0	0	0	0	0.0126582
130	Casaltella	Casaltella	0	0	25	0	0	25	0	0	0.316456	0	0
131	Cellulomonas	Cellulomonas	0	0	0	0	0	0	0	0	0	0	0
132	Cellulophaga	Cellulophaga	0	0	0	0	0	0	0	0	0	0	0
133	Cellulosilyticum	Cellulosilyticum	0	0	0	0	1	1	0	0	0	0	0.0126582
134	Cellulosimicrobium	Cellulosimicrobium	0	0	0	0	0	0	0	0	0	0	0
135	Chakrabartyella	Chakrabartyella	0	0	0	0	0	0	0	0	0	0	0
136	Changchengzhania	Changchengzhania	0	0	0	0	0	0	0	0	0	0	0
137	Changpingibacter	Changpingibacter	0	0	0	0	0	0	0	0	0	0	0
138	Chitinophaga	Chitinophaga	0	0	0	0	0	0	0	0	0	0	0
139	Christensenella	Christensenella	0	0	0	0	2	2	0	0	0	0	0.0253165
140	Christiangramia	Christiangramia	0	0	0	0	0	0	0	0	0	0	0
141	Chryseobacterium	Chryseobacterium	0	1	0	0	1	2	0	0.0128205	0	0	0.0126582
142	Chryseolinea	Chryseolinea	0	0	0	0	0	0	0	0	0	0	0
143	Citrobacter	Citrobacter	0	0	0	0	5	5	0	0	0	0	0.0632911
144	Claveliimonas	Claveliimonas	0	0	0	0	0	0	0	0	0	0	0
145	Clavibacter	Clavibacter	0	0	0	0	0	0	0	0	0	0	0
146	Clostridioides	Clostridioides	0	0	0	0	13	13	0	0	0	0	0.164557
147	Clostridium	Clostridium	0	0	5	0	2	7	0	0	0.0632911	0	0.0253165
148	Cnuibacter	Cnuibacter	0	0	0	0	0	0	0	0	0	0	0
149	Cohnella	Cohnella	0	0	0	0	0	0	0	0	0	0	0
150	Collinsella	Collinsella	0	0	11	0	3	14	0	0	0.139241	0	0.0379747
151	Companilactobacillus	Companilactobacillus	0	0	0	0	6	6	0	0	0	0	0.0759494
152	Coprococcus	Coprococcus	0	0	0	0	6	6	0	0	0	0	0.0759494
153	Coriobacterium	Coriobacterium	0	0	0	0	0	0	0	0	0	0	0
154	Corynebacterium	Corynebacterium	35	53	74	4	56	222	0.448718	0.679487	0.936709	0.0506329	0.708861
155	Costertonia	Costertonia	0	0	0	0	0	0	0	0	0	0	0
156	Crassaminicella	Crassaminicella	0	0	0	0	0	0	0	0	0	0	0
157	Criibacterium	Criibacterium	0	0	21	0	0	21	0	0	0.265823	0	0
158	Cronobacter	Cronobacter	0	0	0	0	2	2	0	0	0	0	0.0253165
159	Cruoricaptor	Cruoricaptor	0	0	0	0	1	1	0	0	0	0	0.0126582
160	Cryobacterium	Cryobacterium	0	0	0	0	0	0	0	0	0	0	0
161	Cryptobacterium	Cryptobacterium	0	0	1	0	0	1	0	0	0.0126582	0	0
162	Crystallibacter	Crystallibacter	0	0	0	0	0	0	0	0	0	0	0
163	Curtobacterium	Curtobacterium	0	0	0	0	0	0	0	0	0	0	0
164	Cutibacterium	Cutibacterium	0	3	0	0	32	35	0	0.0384615	0	0	0.405063
165	Cyclobacterium	Cyclobacterium	0	0	0	0	0	0	0	0	0	0	0
166	Cytobacillus	Cytobacillus	0	0	0	0	0	0	0	0	0	0	0
167	DTU032	DTU032	0	0	9	0	0	9	0	0	0.113924	0	0
168	Dakarella	Dakarella	0	0	7	0	0	7	0	0	0.0886076	0	0
169	Defluviitalea	Defluviitalea	0	0	0	0	0	0	0	0	0	0	0
170	Dehalobacter	Dehalobacter	0	0	0	0	0	0	0	0	0	0	0
171	Dehalobacterium	Dehalobacterium	0	0	0	0	0	0	0	0	0	0	0
172	Denitrobacterium	Denitrobacterium	0	0	0	0	1	1	0	0	0	0	0.0126582
173	Dermabacter	Dermabacter	1	5	20	0	5	31	0.0128205	0.0641026	0.253165	0	0.0632911
174	Dermacoccus	Dermacoccus	0	0	0	0	0	0	0	0	0	0	0
175	Dermatophilus	Dermatophilus	0	0	0	0	0	0	0	0	0	0	0
176	Desulfitobacterium	Desulfitobacterium	0	0	0	0	0	0	0	0	0	0	0
177	Desulfonispora	Desulfonispora	0	0	0	1	0	1	0	0	0	0.0126582	0
178	Desulforamulus	Desulforamulus	0	0	0	0	0	0	0	0	0	0	0
179	Desulforudis	Desulforudis	0	0	0	0	0	0	0	0	0	0	0
180	Desulfosporosinus	Desulfosporosinus	0	0	0	0	0	0	0	0	0	0	0
181	Desulfotomaculum	Desulfotomaculum	0	0	0	0	1	1	0	0	0	0	0.0126582
182	Desulfurobacterium	Desulfurobacterium	0	0	0	0	0	0	0	0	0	0	0
183	Devriesea	Devriesea	0	0	0	0	0	0	0	0	0	0	0
184	Dialister	Dialister	0	0	68	38	10	116	0	0	0.860759	0.481013	0.126582
185	Diaphorobacter	Diaphorobacter	0	0	0	0	1	1	0	0	0	0	0.0126582
186	Dickeya	Dickeya	0	0	0	0	1	1	0	0	0	0	0.0126582
187	Dietzia	Dietzia	0	0	0	0	0	0	0	0	0	0	0
188	Dolosigranulum	Dolosigranulum	0	0	0	0	2	2	0	0	0	0	0.0253165
189	Dorea	Dorea	0	0	8	0	0	8	0	0	0.101266	0	0
190	Draconibacterium	Draconibacterium	0	0	0	0	0	0	0	0	0	0	0
191	Dysosmobacter	Dysosmobacter	0	0	0	0	0	0	0	0	0	0	0
192	Echinicola	Echinicola	0	0	0	0	0	0	0	0	0	0	0
193	Edwardsiella	Edwardsiella	0	0	0	0	3	3	0	0	0	0	0.0379747
194	Eggerthella	Eggerthella	0	0	0	0	1	1	0	0	0	0	0.0126582
195	Egibacter	Egibacter	0	0	0	0	0	0	0	0	0	0	0
196	Egicoccus	Egicoccus	0	0	0	0	0	0	0	0	0	0	0
197	Eisenbergiella	Eisenbergiella	0	0	0	0	0	0	0	0	0	0	0
198	Ekhidna	Ekhidna	0	0	0	0	0	0	0	0	0	0	0
199	Emergencia	Emergencia	0	0	0	0	0	0	0	0	0	0	0
200	Enorma	Enorma	0	0	0	0	0	0	0	0	0	0	0
201	Enterobacter	Enterobacter	0	0	0	0	3	3	0	0	0	0	0.0379747
202	Enterocloster	Enterocloster	0	0	0	0	0	0	0	0	0	0	0
203	Enterococcus	Enterococcus	6	20	29	16	12	83	0.0769231	0.25641	0.367089	0.202532	0.151899
204	Epidermidibacterium	Epidermidibacterium	0	0	0	0	0	0	0	0	0	0	0
205	Erysipelothrix	Erysipelothrix	0	0	0	0	1	1	0	0	0	0	0.0126582
206	Escherichia	Escherichia	8	13	35	10	5	71	0.102564	0.166667	0.443038	0.126582	0.0632911
207	Eshraghiella	Eshraghiella	0	0	0	0	0	0	0	0	0	0	0
208	Ethanoligenens	Ethanoligenens	0	0	0	0	0	0	0	0	0	0	0
209	Eubacterium	Eubacterium	0	0	0	0	0	0	0	0	0	0	0
210	Euzebyella	Euzebyella	0	0	0	0	0	0	0	0	0	0	0
211	Evansella	Evansella	0	0	0	0	1	1	0	0	0	0	0.0126582
212	Ewingella	Ewingella	0	0	0	0	1	1	0	0	0	0	0.0126582
213	Exiguobacterium	Exiguobacterium	0	0	0	0	0	0	0	0	0	0	0
214	Ezakiella	Ezakiella	0	0	44	13	22	79	0	0	0.556962	0.164557	0.278481
215	Facklamia	Facklamia	0	5	0	14	0	19	0	0.0641026	0	0.177215	0
216	Faecalibacillus	Faecalibacillus	0	0	4	0	0	4	0	0	0.0506329	0	0
217	Faecalibacterium	Faecalibacterium	0	0	22	0	3	25	0	0	0.278481	0	0.0379747
218	Faecalibaculum	Faecalibaculum	0	0	0	0	0	0	0	0	0	0	0
219	Faecalimonas	Faecalimonas	0	0	0	0	0	0	0	0	0	0	0
220	Falseniella	Falseniella	0	0	20	7	0	27	0	0	0.253165	0.0886076	0
221	Fannyhessea	Fannyhessea	0	0	44	0	27	71	0	0	0.556962	0	0.341772
222	Fastidiosipila	Fastidiosipila	0	0	30	0	25	55	0	0	0.379747	0	0.316456
223	Faucicola	Faucicola	0	0	0	0	1	1	0	0	0	0	0.0126582
224	Fenollaria	Fenollaria	0	0	43	14	0	57	0	0	0.544304	0.177215	0
225	Fervidibacillus	Fervidibacillus	0	0	0	0	0	0	0	0	0	0	0
226	Fictibacillus	Fictibacillus	0	0	0	0	1	1	0	0	0	0	0.0126582
227	Filifactor	Filifactor	0	0	9	0	13	22	0	0	0.113924	0	0.164557
228	Filimonas	Filimonas	0	0	0	0	0	0	0	0	0	0	0
229	Fimbriimonas	Fimbriimonas	0	0	0	0	0	0	0	0	0	0	0
230	Finegoldia	Finegoldia	0	0	75	52	54	181	0	0	0.949367	0.658228	0.683544
231	Flagellimonas	Flagellimonas	0	0	0	0	0	0	0	0	0	0	0
232	Flammeovirga	Flammeovirga	0	0	0	0	0	0	0	0	0	0	0
233	Flaviflexus	Flaviflexus	0	0	0	0	0	0	0	0	0	0	0
234	Flavisolibacter	Flavisolibacter	0	0	0	0	0	0	0	0	0	0	0
235	Flavivirga	Flavivirga	0	0	0	0	0	0	0	0	0	0	0
236	Flavobacterium	Flavobacterium	0	0	0	0	0	0	0	0	0	0	0
237	Flavonifractor	Flavonifractor	0	0	0	0	0	0	0	0	0	0	0
238	Fluviicola	Fluviicola	0	0	0	0	0	0	0	0	0	0	0
239	Fodinisporobacter	Fodinisporobacter	0	0	0	0	0	0	0	0	0	0	0
240	Formosa	Formosa	0	0	0	0	0	0	0	0	0	0	0
241	Frankia	Frankia	0	0	0	0	0	0	0	0	0	0	0
242	Friedmanniella	Friedmanniella	0	0	0	0	0	0	0	0	0	0	0
243	Fructilactobacillus	Fructilactobacillus	0	0	0	0	0	0	0	0	0	0	0
244	Fundicoccus	Fundicoccus	0	0	0	0	0	0	0	0	0	0	0
245	Furfurilactobacillus	Furfurilactobacillus	0	0	0	0	0	0	0	0	0	0	0
246	Fusibacter	Fusibacter	0	0	0	0	0	0	0	0	0	0	0
247	Fusicatenibacter	Fusicatenibacter	0	0	9	0	0	9	0	0	0.113924	0	0
248	Fusobacterium	Fusobacterium	0	2	34	0	14	50	0	0.025641	0.43038	0	0.177215
249	Gardnerella	Gardnerella	0	13	55	48	51	167	0	0.166667	0.696203	0.607595	0.64557
250	Gemella	Bacteria_Bacillota_Bacilli_Bacillales_Gemellaceae_Gemella	0	0	12	0	0	23	0	0	0.151899	0	0
251	Gemella	Bacteria_Bacillota_Bacilli_Caryophanales_Gemellaceae_Gemella	0	0	0	0	11	23	0	0	0	0	0.139241
252	Gemelliphila	Bacteria_Bacillota_Bacilli_Bacillales_Gemellaceae_Gemelliphila	0	0	25	8	0	33	0	0	0.316456	0.101266	0
253	Gemelliphila	Bacteria_Bacillota_Bacilli_Caryophanales_Gemellaceae_Gemelliphila	0	0	0	0	0	33	0	0	0	0	0
254	Gemmiger	Bacteria_Bacillota_Clostridia_Eubacteriales_Oscillospiraceae_Gemmiger	0	0	0	0	0	21	0	0	0	0	0
255	Gemmiger	Bacteria_Bacillota_Clostridia_Eubacteriales_unknown_Gemmiger	0	0	21	0	0	21	0	0	0.265823	0	0
256	Geobacillus	Geobacillus	0	0	0	0	2	2	0	0	0	0	0.0253165
257	Geodermatophilus	Geodermatophilus	0	0	0	0	0	0	0	0	0	0	0
258	Georgenia	Georgenia	0	0	0	0	0	0	0	0	0	0	0
259	Geosporobacter	Geosporobacter	0	0	0	0	0	0	0	0	0	0	0
260	Gillisia	Gillisia	0	0	0	0	0	0	0	0	0	0	0
261	Gleimia	Gleimia	0	0	0	0	0	0	0	0	0	0	0
262	Globicatella	Globicatella	1	1	5	0	0	7	0.0128205	0.0128205	0.0632911	0	0
263	Glutamicibacter	Glutamicibacter	0	0	0	0	1	1	0	0	0	0	0.0126582
264	Gordonia	Gordonia	0	0	0	0	0	0	0	0	0	0	0
265	Gordonibacter	Gordonibacter	0	0	1	0	1	2	0	0	0.0126582	0	0.0126582
266	Gottschalkia	Gottschalkia	0	0	0	0	1	1	0	0	0	0	0.0126582
267	Gracilibacillus	Gracilibacillus	0	0	0	0	0	0	0	0	0	0	0
268	Granulicatella	Granulicatella	0	0	6	0	0	6	0	0	0.0759494	0	0
269	Gryllotalpicola	Gryllotalpicola	0	0	0	0	0	0	0	0	0	0	0
270	Gudongella	Gudongella	0	0	0	0	1	1	0	0	0	0	0.0126582
271	Gulosibacter	Gulosibacter	0	0	6	0	0	6	0	0	0.0759494	0	0
272	Haemophilus	Haemophilus	0	1	12	0	3	16	0	0.0128205	0.151899	0	0.0379747
273	Hafnia	Hafnia	0	0	0	0	1	1	0	0	0	0	0.0126582
274	Halalkalibacter	Halalkalibacter	0	0	0	0	0	0	0	0	0	0	0
275	Halalkalibacterium (ex Joshi et al. 2022)	Bacillati_Bacillota_Bacilli_Bacillales_Bacillaceae_Halalkalibacterium (ex Joshi et al. 2022)	0	0	0	0	0	0	0	0	0	0	0
276	Halalkalibacterium (ex Joshi et al. 2022)	Bacteria_Bacillota_Bacilli_Bacillales_Bacillaceae_Halalkalibacterium (ex Joshi et al. 2022)	0	0	0	0	0	0	0	0	0	0	0
277	Halanaerobium	Halanaerobium	0	0	0	0	0	0	0	0	0	0	0
278	Hallella	Hallella	0	0	53	2	0	55	0	0	0.670886	0.0253165	0
279	Halobacillus	Halobacillus	0	0	0	0	0	0	0	0	0	0	0
280	Halobacteroides	Halobacteroides	0	0	0	0	0	0	0	0	0	0	0
281	Haloimpatiens	Haloimpatiens	0	0	0	0	0	0	0	0	0	0	0
282	Halothermothrix	Halothermothrix	0	0	0	0	0	0	0	0	0	0	0
283	Hathewaya	Hathewaya	0	0	0	0	0	0	0	0	0	0	0
284	Helcobacillus	Helcobacillus	0	0	0	0	0	0	0	0	0	0	0
285	Helcococcus	Helcococcus	0	0	7	0	0	7	0	0	0.0886076	0	0
286	Heliomicrobium	Heliomicrobium	0	0	0	0	0	0	0	0	0	0	0
287	Heliorestis	Heliorestis	0	0	0	0	0	0	0	0	0	0	0
288	Herbinix	Herbinix	0	0	0	0	0	0	0	0	0	0	0
289	Heyndrickxia	Heyndrickxia	0	0	0	0	0	0	0	0	0	0	0
290	Histophilus	Histophilus	0	0	0	0	1	1	0	0	0	0	0.0126582
291	Holdemania	Holdemania	0	0	0	0	0	0	0	0	0	0	0
292	Hominifimenecus	Hominifimenecus	0	0	0	0	0	0	0	0	0	0	0
293	Hominimerdicola	Hominimerdicola	0	0	3	0	0	3	0	0	0.0379747	0	0
294	Homoserinimonas	Homoserinimonas	0	0	0	0	0	0	0	0	0	0	0
295	Howardella	Howardella	0	0	54	0	0	54	0	0	0.683544	0	0
296	Hoylesella	Hoylesella	0	0	55	0	35	90	0	0	0.696203	0	0.443038
297	Humibacillus	Humibacillus	0	0	0	0	0	0	0	0	0	0	0
298	Hungatella	Hungatella	0	0	0	0	0	0	0	0	0	0	0
299	Hymenobacter	Hymenobacter	0	0	0	0	0	0	0	0	0	0	0
300	Ichthyobacterium	Ichthyobacterium	0	0	0	0	0	0	0	0	0	0	0
301	Ignavigranum	Ignavigranum	0	0	0	0	0	0	0	0	0	0	0
302	Ihubacter	Ihubacter	0	0	0	0	0	0	0	0	0	0	0
303	Imtechella	Imtechella	0	0	0	0	0	0	0	0	0	0	0
304	Intestinibacter	Intestinibacter	0	0	0	0	0	0	0	0	0	0	0
305	Intestinibaculum	Intestinibaculum	0	0	0	0	0	0	0	0	0	0	0
306	Intestinimonas	Intestinimonas	0	0	0	0	1	1	0	0	0	0	0.0126582
307	Intrasporangium	Intrasporangium	0	0	0	0	0	0	0	0	0	0	0
308	Janibacter	Janibacter	0	0	0	0	0	0	0	0	0	0	0
309	Jejuibacter	Jejuibacter	0	0	0	0	1	1	0	0	0	0	0.0126582
310	Jeotgalibaca	Jeotgalibaca	0	0	0	0	0	0	0	0	0	0	0
311	Jeotgalibacillus	Jeotgalibacillus	0	0	0	0	0	0	0	0	0	0	0
312	Jonesia	Jonesia	0	0	0	0	0	0	0	0	0	0	0
313	Jonquetella	Jonquetella	0	0	27	0	0	27	0	0	0.341772	0	0
314	KA00134	KA00134	0	0	16	0	0	16	0	0	0.202532	0	0
315	Keratinibaculum	Keratinibaculum	0	0	0	0	1	1	0	0	0	0	0.0126582
316	Khoudiadiopia	Khoudiadiopia	0	0	2	0	0	2	0	0	0.0253165	0	0
317	Kibdelosporangium	Kibdelosporangium	0	0	0	0	0	0	0	0	0	0	0
318	Kineococcus	Kineococcus	0	0	0	0	0	0	0	0	0	0	0
319	Kineothrix	Kineothrix	0	0	0	0	0	0	0	0	0	0	0
320	Kitasatospora	Kitasatospora	0	0	0	0	0	0	0	0	0	0	0
321	Klebsiella	Klebsiella	1	3	0	0	8	12	0.0128205	0.0384615	0	0	0.101266
322	Kluyvera	Kluyvera	0	0	0	0	1	1	0	0	0	0	0.0126582
323	Kocuria	Kocuria	0	2	0	0	1	3	0	0.025641	0	0	0.0126582
324	Koleobacter	Koleobacter	0	0	0	0	1	1	0	0	0	0	0.0126582
325	Kordia	Kordia	0	0	0	0	0	0	0	0	0	0	0
326	Kosakonia	Kosakonia	0	0	0	0	1	1	0	0	0	0	0.0126582
327	Kribbella	Kribbella	0	0	0	0	0	0	0	0	0	0	0
328	Kroppenstedtia	Kroppenstedtia	0	0	0	0	1	1	0	0	0	0	0.0126582
329	Kurthia	Kurthia	0	0	0	0	0	0	0	0	0	0	0
330	Kyrpidia	Kyrpidia	0	0	0	0	0	0	0	0	0	0	0
331	Kytococcus	Kytococcus	0	0	3	0	1	4	0	0	0.0379747	0	0.0126582
332	Labilibaculum	Labilibaculum	0	0	0	0	0	0	0	0	0	0	0
333	Laceyella	Laceyella	0	0	0	0	0	0	0	0	0	0	0
334	Lachnoanaerobaculum	Lachnoanaerobaculum	0	0	0	0	6	6	0	0	0	0	0.0759494
335	Lachnobacterium	Lachnobacterium	0	0	0	8	0	8	0	0	0	0.101266	0
336	Lachnoclostridium	Lachnoclostridium	0	0	0	0	1	1	0	0	0	0	0.0126582
337	Lachnospira	Lachnospira	0	0	0	0	1	1	0	0	0	0	0.0126582
338	Lacinutrix	Lacinutrix	0	0	0	0	0	0	0	0	0	0	0
339	Lacrimispora	Lacrimispora	0	0	0	0	1	1	0	0	0	0	0.0126582
340	Lacticaseibacillus	Lacticaseibacillus	0	2	2	0	3	7	0	0.025641	0.0253165	0	0.0379747
341	Lactiplantibacillus	Lactiplantibacillus	0	0	0	0	2	2	0	0	0	0	0.0253165
342	Lactobacillus	Lactobacillus	5	51	78	79	75	288	0.0641026	0.653846	0.987342	1	0.949367
343	Lactococcus	Lactococcus	0	1	2	0	0	3	0	0.0128205	0.0253165	0	0
344	Lancefieldella	Lancefieldella	0	0	7	0	5	12	0	0	0.0886076	0	0.0632911
345	Lapidilactobacillus	Lapidilactobacillus	0	0	0	0	0	0	0	0	0	0	0
346	Latilactobacillus	Latilactobacillus	0	0	0	0	0	0	0	0	0	0	0
347	Lawsonella	Lawsonella	0	0	55	0	27	82	0	0	0.696203	0	0.341772
348	Leclercia	Leclercia	0	0	0	0	1	1	0	0	0	0	0.0126582
349	Lederbergia	Lederbergia	0	0	0	0	0	0	0	0	0	0	0
350	Leifsonia	Leifsonia	0	0	0	0	0	0	0	0	0	0	0
351	Lelliottia	Lelliottia	0	0	0	0	1	1	0	0	0	0	0.0126582
352	Lentibacillus	Lentibacillus	0	0	0	0	0	0	0	0	0	0	0
353	Lentihominibacter	Lentihominibacter	0	0	1	0	0	1	0	0	0.0126582	0	0
354	Lentilactobacillus	Lentilactobacillus	0	0	0	0	0	0	0	0	0	0	0
355	Lentzea	Lentzea	0	0	0	0	0	0	0	0	0	0	0
356	Leptogranulimonas	Leptogranulimonas	0	0	0	0	0	0	0	0	0	0	0
357	Leucobacter	Leucobacter	0	0	0	0	0	0	0	0	0	0	0
358	Leuconostoc	Leuconostoc	0	0	0	0	0	0	0	0	0	0	0
359	Levilactobacillus	Levilactobacillus	0	0	0	0	0	0	0	0	0	0	0
360	Levyella	Levyella	0	0	0	0	0	0	0	0	0	0	0
361	Lewinella	Lewinella	0	0	11	0	0	11	0	0	0.139241	0	0
362	Ligilactobacillus	Ligilactobacillus	0	0	0	0	2	2	0	0	0	0	0.0253165
363	Limnobaculum	Limnobaculum	0	0	0	0	1	1	0	0	0	0	0.0126582
364	Limnochorda	Limnochorda	0	0	0	0	0	0	0	0	0	0	0
365	Limosilactobacillus	Limosilactobacillus	0	0	36	2	13	51	0	0	0.455696	0.0253165	0.164557
366	Liquorilactobacillus	Liquorilactobacillus	0	0	0	0	0	0	0	0	0	0	0
367	Listeria	Bacteria_Bacillota_Bacilli_Bacillales_Listeriaceae_Listeria	0	0	0	0	0	0	0	0	0	0	0
368	Listeria	Bacteria_Bacillota_Bacilli_Caryophanales_Listeriaceae_Listeria	0	0	0	0	0	0	0	0	0	0	0
369	Loigolactobacillus	Loigolactobacillus	0	0	0	0	0	0	0	0	0	0	0
370	Lonsdalea	Lonsdalea	0	0	0	0	2	2	0	0	0	0	0.0253165
371	Luteimicrobium	Luteimicrobium	0	0	0	0	0	0	0	0	0	0	0
372	Luteipulveratus	Luteipulveratus	0	0	0	0	0	0	0	0	0	0	0
373	Luteitalea	Luteitalea	0	0	0	0	0	0	0	0	0	0	0
374	Lutibacter	Lutibacter	0	0	0	0	0	0	0	0	0	0	0
375	Lysinibacillus	Lysinibacillus	0	0	0	0	0	0	0	0	0	0	0
376	Macrococcoides	Macrococcoides	0	0	0	0	3	3	0	0	0	0	0.0379747
377	Macrococcus	Macrococcus	0	0	0	0	0	0	0	0	0	0	0
378	Mageeibacillus	Mageeibacillus	0	0	12	4	34	50	0	0	0.151899	0.0506329	0.43038
379	Mammaliicoccus	Mammaliicoccus	0	0	0	0	2	2	0	0	0	0	0.0253165
380	Mangrovibacillus	Mangrovibacillus	0	0	0	0	0	0	0	0	0	0	0
381	Mannheimia	Mannheimia	0	0	0	0	4	4	0	0	0	0	0.0506329
382	Maribacter	Maribacter	0	0	0	0	0	0	0	0	0	0	0
383	Marinilongibacter	Marinilongibacter	0	0	0	0	0	0	0	0	0	0	0
384	Marinobacter	Marinobacter	0	0	0	0	1	1	0	0	0	0	0.0126582
385	Marisediminicola	Marisediminicola	0	0	0	0	0	0	0	0	0	0	0
386	Massilistercora	Massilistercora	0	0	0	0	0	0	0	0	0	0	0
387	Mediannikoviicoccus	Mediannikoviicoccus	0	0	29	0	0	29	0	0	0.367089	0	0
388	Mediterraneibacter	Mediterraneibacter	0	0	9	0	0	9	0	0	0.113924	0	0
389	Megamonas	Megamonas	0	0	2	0	0	2	0	0	0.0253165	0	0
390	Megasphaera	Megasphaera	0	0	51	27	15	93	0	0	0.64557	0.341772	0.189873
391	Melissococcus	Melissococcus	0	0	0	0	0	0	0	0	0	0	0
392	Mesobacillus	Mesobacillus	0	0	0	0	0	0	0	0	0	0	0
393	Mesoflavibacter	Mesoflavibacter	0	0	0	0	0	0	0	0	0	0	0
394	Metabacillus	Metabacillus	0	0	0	0	1	1	0	0	0	0	0.0126582
395	Metamycoplasma	Metamycoplasma	0	0	14	0	0	14	0	0	0.177215	0	0
396	Metaprevotella	Metaprevotella	0	0	0	0	0	0	0	0	0	0	0
397	Methylomusa	Methylomusa	0	0	0	0	0	0	0	0	0	0	0
398	Microbacterium	Microbacterium	0	0	0	0	0	0	0	0	0	0	0
399	Microcella	Microcella	0	0	0	0	0	0	0	0	0	0	0
400	Micrococcus	Micrococcus	1	11	27	0	4	43	0.0128205	0.141026	0.341772	0	0.0506329
401	Microlunatus	Microlunatus	0	0	0	0	0	0	0	0	0	0	0
402	Micromonospora	Micromonospora	0	0	0	0	0	0	0	0	0	0	0
403	Micropruina	Micropruina	0	0	0	0	0	0	0	0	0	0	0
404	Microterricola	Microterricola	0	0	0	0	0	0	0	0	0	0	0
405	Miniphocaeibacter	Miniphocaeibacter	0	0	0	0	0	0	0	0	0	0	0
406	Mixta	Mixta	0	0	0	0	1	1	0	0	0	0	0.0126582
407	Mobiluncus	Mobiluncus	0	0	48	0	38	86	0	0	0.607595	0	0.481013
408	Modestobacter	Modestobacter	0	0	0	0	0	0	0	0	0	0	0
409	Mogibacterium	Mogibacterium	0	0	7	0	9	16	0	0	0.0886076	0	0.113924
410	Moraxella	Moraxella	0	0	6	0	0	6	0	0	0.0759494	0	0
411	Morganella	Morganella	0	0	0	0	1	1	0	0	0	0	0.0126582
412	Moritella	Moritella	0	0	0	0	2	2	0	0	0	0	0.0253165
413	Moryella	Moryella	0	0	16	4	0	20	0	0	0.202532	0.0506329	0
414	Mucilaginibacter	Mucilaginibacter	0	0	0	0	2	2	0	0	0	0	0.0253165
415	Murdochiella	Murdochiella	0	0	38	0	19	57	0	0	0.481013	0	0.240506
416	Muribaculum	Muribaculum	0	0	0	0	0	0	0	0	0	0	0
417	Mycetocola	Mycetocola	0	0	0	0	0	0	0	0	0	0	0
418	Mycobacterium	Mycobacterium	0	0	1	0	0	1	0	0	0.0126582	0	0
419	Mycobacteroides	Mycobacteroides	0	0	0	0	0	0	0	0	0	0	0
420	Mycolicibacillus	Mycolicibacillus	0	0	0	0	0	0	0	0	0	0	0
421	Mycolicibacter	Mycolicibacter	0	0	0	0	0	0	0	0	0	0	0
422	Mycolicibacterium	Mycolicibacterium	0	0	0	0	2	2	0	0	0	0	0.0253165
423	Mycoplasma	Mycoplasma	0	0	4	0	0	4	0	0	0.0506329	0	0
424	Myroides	Myroides	0	0	0	0	0	0	0	0	0	0	0
425	Nanchangia	Nanchangia	0	0	0	0	0	0	0	0	0	0	0
426	Ndongobacter	Ndongobacter	0	0	0	0	24	24	0	0	0	0	0.303797
427	Negativicoccus	Negativicoccus	0	0	32	0	0	32	0	0	0.405063	0	0
428	Neisseria	Neisseria	0	1	2	0	1	4	0	0.0128205	0.0253165	0	0.0126582
429	Neobacillus	Neobacillus	0	0	0	0	1	1	0	0	0	0	0.0126582
430	Neomicrococcus	Neomicrococcus	0	0	0	0	0	0	0	0	0	0	0
431	Neomoorella	Neomoorella	0	0	0	0	0	0	0	0	0	0	0
432	Niabella	Niabella	0	0	0	0	0	0	0	0	0	0	0
433	Niallia	Niallia	0	0	0	0	0	0	0	0	0	0	0
434	Nibribacter	Nibribacter	0	0	0	0	0	0	0	0	0	0	0
435	Nocardia	Nocardia	0	0	0	0	0	0	0	0	0	0	0
436	Nocardioides	Nocardioides	0	0	0	0	0	0	0	0	0	0	0
437	Nocardiopsis	Nocardiopsis	0	0	0	0	0	0	0	0	0	0	0
438	Nonlabens	Nonlabens	0	0	0	0	0	0	0	0	0	0	0
439	Nosocomiicoccus	Bacteria_Bacillota_Bacilli_Bacillales_Staphylococcaceae_Nosocomiicoccus	0	0	12	0	0	12	0	0	0.151899	0	0
440	Nosocomiicoccus	Bacteria_Bacillota_Bacilli_Caryophanales_Staphylococcaceae_Nosocomiicoccus	0	0	0	0	0	12	0	0	0	0	0
441	Novibacillus	Novibacillus	0	0	0	0	0	0	0	0	0	0	0
442	Novisyntrophococcus	Novisyntrophococcus	0	0	0	0	0	0	0	0	0	0	0
443	Obesumbacterium	Obesumbacterium	0	0	0	0	3	3	0	0	0	0	0.0379747
444	Oceanirhabdus	Oceanirhabdus	0	0	0	0	0	0	0	0	0	0	0
445	Oceanobacillus	Oceanobacillus	0	0	0	0	0	0	0	0	0	0	0
446	Odoribacter	Odoribacter	0	0	0	0	0	0	0	0	0	0	0
447	Oenococcus	Oenococcus	0	0	0	0	0	0	0	0	0	0	0
448	Olegusella	Olegusella	0	0	39	10	0	49	0	0	0.493671	0.126582	0
449	Oligella	Oligella	0	1	6	0	2	9	0	0.0128205	0.0759494	0	0.0253165
450	Olleya	Olleya	0	0	0	0	0	0	0	0	0	0	0
451	Olsenella	Olsenella	0	0	5	0	8	13	0	0	0.0632911	0	0.101266
452	Ornithinimicrobium	Ornithinimicrobium	0	0	0	0	0	0	0	0	0	0	0
453	Oscillibacter	Oscillibacter	0	0	0	0	3	3	0	0	0	0	0.0379747
454	Otoolea	Otoolea	0	0	0	0	0	0	0	0	0	0	0
455	Paenarthrobacter	Paenarthrobacter	0	0	0	0	0	0	0	0	0	0	0
456	Paenibacillus	Paenibacillus	0	0	0	0	6	6	0	0	0	0	0.0759494
457	Paenisporosarcina	Paenisporosarcina	0	0	0	0	0	0	0	0	0	0	0
458	Paludibaculum	Paludibaculum	0	0	0	0	0	0	0	0	0	0	0
459	Panacibacter	Panacibacter	0	0	0	0	0	0	0	0	0	0	0
460	Parabacteroides	Parabacteroides	0	0	0	0	0	0	0	0	0	0	0
461	Paraclostridium	Paraclostridium	0	0	0	0	0	0	0	0	0	0	0
462	Parafannyhessea	Parafannyhessea	0	0	0	0	0	0	0	0	0	0	0
463	Paraflavitalea	Paraflavitalea	0	0	0	0	0	0	0	0	0	0	0
464	Parageobacillus	Parageobacillus	0	0	0	0	0	0	0	0	0	0	0
465	Paraliobacillus	Paraliobacillus	0	0	0	0	0	0	0	0	0	0	0
466	Paraprevotella	Paraprevotella	0	0	0	0	0	0	0	0	0	0	0
467	Parascardovia	Parascardovia	0	0	0	0	0	0	0	0	0	0	0
468	Parolsenella	Parolsenella	0	0	0	0	0	0	0	0	0	0	0
469	Parvimonas	Parvimonas	0	0	21	5	11	37	0	0	0.265823	0.0632911	0.139241
470	Paucilactobacillus	Paucilactobacillus	0	0	0	0	3	3	0	0	0	0	0.0379747
471	Pauljensenia	Pauljensenia	0	0	0	0	0	0	0	0	0	0	0
472	Pectinatus	Pectinatus	0	0	0	0	1	1	0	0	0	0	0.0126582
473	Pectobacterium	Pectobacterium	0	0	0	0	1	1	0	0	0	0	0.0126582
474	Pediococcus	Pediococcus	0	0	1	0	4	5	0	0	0.0126582	0	0.0506329
475	Pelosinus	Pelosinus	0	0	0	0	0	0	0	0	0	0	0
476	Peptacetobacter	Peptacetobacter	0	0	0	0	2	2	0	0	0	0	0.0253165
477	Peptococcus	Peptococcus	0	0	27	0	0	27	0	0	0.341772	0	0
478	Peptoniphilus	Peptoniphilus	0	13	77	53	44	187	0	0.166667	0.974684	0.670886	0.556962
479	Peptostreptococcus	Peptostreptococcus	0	5	52	1	0	58	0	0.0641026	0.658228	0.0126582	0
480	Peribacillus	Peribacillus	0	0	0	0	0	0	0	0	0	0	0
481	Periweissella	Periweissella	0	0	0	0	0	0	0	0	0	0	0
482	Peterkaempfera	Peterkaempfera	0	0	0	0	0	0	0	0	0	0	0
483	Petrimonas	Petrimonas	0	0	0	0	4	4	0	0	0	0	0.0506329
484	Petrocella	Petrocella	0	0	0	0	0	0	0	0	0	0	0
485	Petroclostridium	Petroclostridium	0	0	0	0	0	0	0	0	0	0	0
486	Phascolarctobacterium	Phascolarctobacterium	0	0	2	0	3	5	0	0	0.0253165	0	0.0379747
487	Phocaeicola	Phocaeicola	0	0	14	0	2	16	0	0	0.177215	0	0.0253165
488	Phocicoccus	Phocicoccus	0	0	0	0	0	0	0	0	0	0	0
489	Phoenicibacter	Phoenicibacter	0	0	0	0	1	1	0	0	0	0	0.0126582
490	Photorhabdus	Photorhabdus	0	0	0	0	1	1	0	0	0	0	0.0126582
491	Phycicoccus	Phycicoccus	0	0	0	0	0	0	0	0	0	0	0
492	Phytobacter	Phytobacter	0	0	0	0	2	2	0	0	0	0	0.0253165
493	Phytohabitans	Phytohabitans	0	0	0	0	0	0	0	0	0	0	0
494	Pimelobacter	Pimelobacter	0	0	0	0	0	0	0	0	0	0	0
495	Planococcus	Planococcus	0	0	0	0	3	3	0	0	0	0	0.0379747
496	Plesiomonas	Plesiomonas	0	0	0	0	1	1	0	0	0	0	0.0126582
497	Pluralibacter	Pluralibacter	0	0	0	0	4	4	0	0	0	0	0.0506329
498	Polaribacter	Polaribacter	0	0	0	0	1	1	0	0	0	0	0.0126582
499	Pontibacter	Pontibacter	0	0	0	0	0	0	0	0	0	0	0
500	Pontimicrobium	Pontimicrobium	0	0	0	0	0	0	0	0	0	0	0
501	Pontimonas	Pontimonas	0	0	0	0	0	0	0	0	0	0	0
502	Porphyromonas	Porphyromonas	0	0	51	2	10	63	0	0	0.64557	0.0253165	0.126582
503	Prauserella	Prauserella	0	0	0	0	0	0	0	0	0	0	0
504	Prescottella	Prescottella	0	0	0	0	0	0	0	0	0	0	0
505	Prevotella	Prevotella	0	3	74	36	17	130	0	0.0384615	0.936709	0.455696	0.21519
506	Priestia	Priestia	0	0	0	0	0	0	0	0	0	0	0
507	Propionibacterium	Propionibacterium	0	1	0	0	0	1	0	0.0128205	0	0	0
508	Protaetiibacter	Protaetiibacter	0	0	0	0	0	0	0	0	0	0	0
509	Proteiniclasticum	Proteiniclasticum	0	0	0	0	0	0	0	0	0	0	0
510	Proteiniphilum	Proteiniphilum	0	0	0	0	0	0	0	0	0	0	0
511	Proteus	Proteus	1	1	1	0	2	5	0.0128205	0.0128205	0.0126582	0	0.0253165
512	Protofrankia	Protofrankia	0	0	0	0	0	0	0	0	0	0	0
513	Providencia	Providencia	0	0	0	0	2	2	0	0	0	0	0.0253165
514	Pseudalgibacter	Pseudalgibacter	0	0	0	0	0	0	0	0	0	0	0
515	Pseudarthrobacter	Pseudarthrobacter	0	0	0	0	0	0	0	0	0	0	0
516	Pseudoalteromonas	Pseudoalteromonas	0	0	0	0	1	1	0	0	0	0	0.0126582
517	Pseudobacillus	Pseudobacillus	0	0	0	0	0	0	0	0	0	0	0
518	Pseudobacter	Pseudobacter	0	0	0	0	0	0	0	0	0	0	0
519	Pseudobutyrivibrio	Pseudobutyrivibrio	0	0	0	0	1	1	0	0	0	0	0.0126582
520	Pseudocnuella	Pseudocnuella	0	0	0	0	0	0	0	0	0	0	0
521	Pseudoflavonifractor	Pseudoflavonifractor	0	0	0	0	0	0	0	0	0	0	0
522	Pseudofrankia	Pseudofrankia	0	0	0	0	0	0	0	0	0	0	0
523	Pseudoglutamicibacter	Pseudoglutamicibacter	1	1	16	0	0	18	0.0128205	0.0128205	0.202532	0	0
524	Pseudolactococcus	Pseudolactococcus	0	0	0	0	1	1	0	0	0	0	0.0126582
525	Pseudonocardia	Pseudonocardia	0	0	0	0	0	0	0	0	0	0	0
526	Pseudoprevotella	Pseudoprevotella	0	0	0	0	0	0	0	0	0	0	0
527	Pseudoramibacter	Pseudoramibacter	0	0	4	0	0	4	0	0	0.0506329	0	0
528	Pseudorhodobacter	Pseudorhodobacter	0	0	0	0	2	2	0	0	0	0	0.0253165
529	Pseudotamlana	Pseudotamlana	0	0	0	0	0	0	0	0	0	0	0
530	Psychrobacillus	Psychrobacillus	0	0	0	0	0	0	0	0	0	0	0
531	Psychromicrobium	Psychromicrobium	0	0	0	0	0	0	0	0	0	0	0
532	Puia	Puia	0	0	0	0	0	0	0	0	0	0	0
533	Pyramidobacter	Pyramidobacter	0	0	7	0	0	7	0	0	0.0886076	0	0
534	Radiobacillus	Radiobacillus	0	0	0	0	0	0	0	0	0	0	0
535	Ralstonia	Ralstonia	0	0	18	0	0	18	0	0	0.227848	0	0
536	Raoultibacter	Raoultibacter	0	0	0	0	0	0	0	0	0	0	0
537	Rathayibacter	Rathayibacter	0	0	0	0	0	0	0	0	0	0	0
538	Renibacterium	Renibacterium	0	0	0	0	0	0	0	0	0	0	0
539	Rhizobium	Rhizobium	0	0	0	0	1	1	0	0	0	0	0.0126582
540	Rhodococcus	Rhodococcus	0	0	0	0	0	0	0	0	0	0	0
541	Rhodocytophaga	Rhodocytophaga	0	0	0	0	0	0	0	0	0	0	0
542	Rhodoluna	Rhodoluna	0	0	0	0	0	0	0	0	0	0	0
543	Romboutsia	Romboutsia	0	0	4	0	0	4	0	0	0.0506329	0	0
544	Roseburia	Roseburia	0	0	0	0	4	4	0	0	0	0	0.0506329
545	Roseivirga	Roseivirga	0	0	0	0	0	0	0	0	0	0	0
546	Rossellomorea	Rossellomorea	0	0	0	0	0	0	0	0	0	0	0
547	Rothia	Rothia	0	1	13	1	2	17	0	0.0128205	0.164557	0.0126582	0.0253165
548	Rubrobacter	Rubrobacter	0	0	0	0	0	0	0	0	0	0	0
549	Rufibacter	Rufibacter	0	0	0	0	0	0	0	0	0	0	0
550	Ruminiclostridium	Ruminiclostridium	0	0	0	0	2	2	0	0	0	0	0.0253165
551	Ruminococcoides	Ruminococcoides	0	0	0	0	0	0	0	0	0	0	0
552	Ruminococcus	Ruminococcus	0	0	9	0	0	9	0	0	0.113924	0	0
553	Rummeliibacillus	Rummeliibacillus	0	0	0	0	0	0	0	0	0	0	0
554	Ruoffia	Ruoffia	0	0	0	0	0	0	0	0	0	0	0
555	Ruthenibacterium	Ruthenibacterium	0	0	0	0	0	0	0	0	0	0	0
556	S5-A14a	S5-A14a	0	0	0	0	0	0	0	0	0	0	0
557	SFGY01	SFGY01	0	0	20	0	0	20	0	0	0.253165	0	0
558	SFMI01	SFMI01	0	0	6	0	0	6	0	0	0.0759494	0	0
559	Saccharibacillus	Saccharibacillus	0	0	0	0	0	0	0	0	0	0	0
560	Saccharococcus	Saccharococcus	0	0	0	0	0	0	0	0	0	0	0
561	Saccharopolyspora	Saccharopolyspora	0	0	0	0	0	0	0	0	0	0	0
562	Saccharothrix	Saccharothrix	0	0	0	0	0	0	0	0	0	0	0
563	Salicibibacter	Salicibibacter	0	0	0	0	0	0	0	0	0	0	0
564	Salimicrobium	Salimicrobium	0	0	0	0	0	0	0	0	0	0	0
565	Salinicoccus	Salinicoccus	0	0	0	0	0	0	0	0	0	0	0
566	Salinivirga	Salinivirga	0	0	0	0	0	0	0	0	0	0	0
567	Salisediminibacterium	Salisediminibacterium	0	0	0	0	0	0	0	0	0	0	0
568	Salmonella	Salmonella	0	0	0	0	2	2	0	0	0	0	0.0253165
569	Sarcina	Sarcina	0	0	0	0	0	0	0	0	0	0	0
570	Scardovia	Scardovia	0	0	0	0	4	4	0	0	0	0	0.0506329
571	Schaalia	Schaalia	0	0	11	0	3	14	0	0	0.139241	0	0.0379747
572	Schleiferilactobacillus	Schleiferilactobacillus	0	0	0	0	0	0	0	0	0	0	0
573	Scrofimicrobium	Scrofimicrobium	0	0	0	0	0	0	0	0	0	0	0
574	Secundilactobacillus	Secundilactobacillus	0	0	0	0	1	1	0	0	0	0	0.0126582
575	Sediminibacillus	Sediminibacillus	0	0	0	0	0	0	0	0	0	0	0
576	Segatella	Segatella	0	0	11	0	4	15	0	0	0.139241	0	0.0506329
577	Selenomonas	Selenomonas	0	0	0	0	1	1	0	0	0	0	0.0126582
578	Sellimonas	Sellimonas	0	0	0	0	0	0	0	0	0	0	0
579	Serinicoccus	Serinicoccus	0	0	0	0	0	0	0	0	0	0	0
580	Serratia	Serratia	0	0	0	0	5	5	0	0	0	0	0.0632911
581	Shimwellia	Shimwellia	0	0	0	0	2	2	0	0	0	0	0.0253165
582	Shouchella	Shouchella	0	0	0	0	0	0	0	0	0	0	0
583	Simiaoa	Simiaoa	0	0	0	0	0	0	0	0	0	0	0
584	Sinanaerobacter	Sinanaerobacter	0	0	0	0	0	0	0	0	0	0	0
585	Sinomonas	Sinomonas	0	0	0	0	0	0	0	0	0	0	0
586	Slackia	Slackia	0	0	32	0	0	32	0	0	0.405063	0	0
587	Sneathia	Sneathia	0	0	24	3	10	37	0	0	0.303797	0.0379747	0.126582
588	Sodaliphilus	Sodaliphilus	0	0	7	0	1	8	0	0	0.0886076	0	0.0126582
589	Solibacillus	Solibacillus	0	0	0	0	0	0	0	0	0	0	0
590	Solobacterium	Solobacterium	0	0	7	0	0	7	0	0	0.0886076	0	0
591	Sphingobacterium	Sphingobacterium	0	0	0	0	1	1	0	0	0	0	0.0126582
592	Sphingobium	Sphingobium	0	0	2	0	0	2	0	0	0.0253165	0	0
593	Sphingomonas	Sphingomonas	0	0	0	0	23	23	0	0	0	0	0.291139
594	Spirosoma	Spirosoma	0	0	0	0	0	0	0	0	0	0	0
595	Sporanaerobacter	Sporanaerobacter	0	0	0	0	0	0	0	0	0	0	0
596	Sporolactobacillus	Sporolactobacillus	0	0	0	0	0	0	0	0	0	0	0
597	Sporomusa	Sporomusa	0	0	0	0	0	0	0	0	0	0	0
598	Sporosarcina	Sporosarcina	0	0	0	0	0	0	0	0	0	0	0
599	Staphylococcus	Bacteria_Bacillota_Bacilli_Bacillales_Staphylococcaceae_Staphylococcus	0	0	75	42	0	284	0	0	0.949367	0.531646	0
600	Staphylococcus	Bacteria_Bacillota_Bacilli_Caryophanales_Staphylococcaceae_Staphylococcus	48	73	0	0	46	284	0.615385	0.935897	0	0	0.582278
601	Staphylospora	Staphylospora	0	0	0	0	0	0	0	0	0	0	0
602	Stomatobaculum	Stomatobaculum	0	0	0	0	0	0	0	0	0	0	0
603	Streptobacillus	Streptobacillus	0	0	0	0	3	3	0	0	0	0	0.0379747
604	Streptococcus	Streptococcus	15	50	66	55	57	243	0.192308	0.641026	0.835443	0.696203	0.721519
605	Streptomyces	Streptomyces	0	0	0	0	4	4	0	0	0	0	0.0506329
606	Subdoligranulum	Subdoligranulum	0	0	0	0	0	0	0	0	0	0	0
607	Succiniclasticum	Succiniclasticum	0	0	3	0	0	3	0	0	0.0379747	0	0
608	Suicoccus	Suicoccus	0	0	0	0	4	4	0	0	0	0	0.0506329
609	Sulfurimonas	Sulfurimonas	0	0	0	0	1	1	0	0	0	0	0.0126582
610	Sulfurivermis	Sulfurivermis	0	0	0	0	1	1	0	0	0	0	0.0126582
611	Sutcliffiella	Sutcliffiella	0	0	0	0	0	0	0	0	0	0	0
612	Sutterella	Sutterella	0	0	23	0	1	24	0	0	0.291139	0	0.0126582
613	Syntrophobotulus	Syntrophobotulus	0	0	0	0	1	1	0	0	0	0	0.0126582
614	Syntrophomonas	Syntrophomonas	0	0	0	0	0	0	0	0	0	0	0
615	Syntrophotalea	Syntrophotalea	0	0	0	0	1	1	0	0	0	0	0.0126582
616	Tannerella	Tannerella	0	0	0	0	0	0	0	0	0	0	0
617	Tannockella	Tannockella	0	0	0	0	0	0	0	0	0	0	0
618	Tellurirhabdus	Tellurirhabdus	0	0	0	0	0	0	0	0	0	0	0
619	Tenacibaculum	Tenacibaculum	0	0	0	0	0	0	0	0	0	0	0
620	Tenuifilum	Tenuifilum	0	0	0	0	0	0	0	0	0	0	0
621	Tepidanaerobacter	Tepidanaerobacter	0	0	0	0	0	0	0	0	0	0	0
622	Tepidibacillus	Tepidibacillus	0	0	0	0	0	0	0	0	0	0	0
623	Tepidibacter	Tepidibacter	0	0	0	0	0	0	0	0	0	0	0
624	Terriglobus	Terriglobus	0	0	0	0	0	0	0	0	0	0	0
625	Terrisporobacter	Terrisporobacter	0	0	0	0	0	0	0	0	0	0	0
626	Tessaracoccus	Tessaracoccus	0	0	0	0	7	7	0	0	0	0	0.0886076
627	Tetragenococcus	Tetragenococcus	0	0	0	0	2	2	0	0	0	0	0.0253165
628	Thermaerobacillus	Thermaerobacillus	0	0	0	0	0	0	0	0	0	0	0
629	Thermanaerosceptrum	Thermanaerosceptrum	0	0	0	0	0	0	0	0	0	0	0
630	Thermoactinomyces	Thermoactinomyces	0	0	0	0	0	0	0	0	0	0	0
631	Thermoanaerobacter	Thermoanaerobacter	0	0	0	0	0	0	0	0	0	0	0
632	Thermoanaerobacterium	Thermoanaerobacterium	0	0	0	0	0	0	0	0	0	0	0
633	Thermobifida	Thermobifida	0	0	0	0	0	0	0	0	0	0	0
634	Thermobispora	Thermobispora	0	0	0	0	0	0	0	0	0	0	0
635	Thermocrinis	Thermocrinis	0	0	0	0	0	0	0	0	0	0	0
636	Thermomonospora	Thermomonospora	0	0	0	0	0	0	0	0	0	0	0
637	Thermophilibacter	Thermophilibacter	0	0	0	0	0	0	0	0	0	0	0
638	Thermotomaculum	Thermotomaculum	0	0	0	0	0	0	0	0	0	0	0
639	Thermus	Thermus	0	0	1	0	0	1	0	0	0.0126582	0	0
640	Thomasclavelia	Thomasclavelia	0	0	12	0	0	12	0	0	0.151899	0	0
641	Tissierella	Tissierella	0	0	0	0	0	0	0	0	0	0	0
642	Treponema	Treponema	0	0	0	0	3	3	0	0	0	0	0.0379747
643	Trichococcus	Trichococcus	0	0	6	0	0	6	0	0	0.0759494	0	0
644	Trueperella	Trueperella	0	0	7	0	3	10	0	0	0.0886076	0	0.0379747
645	Tsukamurella	Tsukamurella	0	0	0	0	0	0	0	0	0	0	0
646	Tumebacillus	Tumebacillus	0	0	0	0	0	0	0	0	0	0	0
647	Turicibacter	Turicibacter	0	0	0	0	0	0	0	0	0	0	0
648	UBA4285	UBA4285	0	0	0	32	0	32	0	0	0	0.405063	0
649	UBA629	UBA629	0	0	13	6	0	19	0	0	0.164557	0.0759494	0
650	Ureaplasma	Ureaplasma	0	0	41	0	0	41	0	0	0.518987	0	0
651	Urechidicola	Urechidicola	0	0	0	0	0	0	0	0	0	0	0
652	Ureibacillus	Ureibacillus	0	0	0	0	0	0	0	0	0	0	0
653	Urinicoccus	Urinicoccus	0	0	40	4	0	44	0	0	0.506329	0.0506329	0
654	Vaginimicrobium	Vaginimicrobium	0	0	0	0	0	0	0	0	0	0	0
655	Vagococcus	Vagococcus	0	0	0	0	1	1	0	0	0	0	0.0126582
656	Vallitalea	Vallitalea	0	0	0	0	0	0	0	0	0	0	0
657	Varibaculum	Varibaculum	0	0	66	0	0	66	0	0	0.835443	0	0
658	Veillonella	Veillonella	0	1	37	0	8	46	0	0.0128205	0.468354	0	0.101266
659	Virgibacillus	Virgibacillus	0	0	0	0	1	1	0	0	0	0	0.0126582
660	W5053	W5053	0	0	24	0	0	24	0	0	0.303797	0	0
661	Wansuia	Wansuia	0	0	0	0	0	0	0	0	0	0	0
662	Weeksella	Weeksella	0	1	0	0	0	1	0	0.0128205	0	0	0
663	Weissella	Weissella	0	0	0	0	1	1	0	0	0	0	0.0126582
664	Wenyingzhuangia	Wenyingzhuangia	0	0	0	0	0	0	0	0	0	0	0
665	Winkia	Winkia	0	16	55	0	0	71	0	0.205128	0.696203	0	0
666	Winogradskyella	Winogradskyella	0	0	0	0	0	0	0	0	0	0	0
667	Xiamenia	Xiamenia	0	0	0	0	0	0	0	0	0	0	0
668	Xylanibacter	Xylanibacter	0	0	0	0	0	0	0	0	0	0	0
669	Xylanimonas	Xylanimonas	0	0	0	0	0	0	0	0	0	0	0
670	Xylocopilactobacillus	Xylocopilactobacillus	0	0	0	0	0	0	0	0	0	0	0
671	Yersinia	Yersinia	0	0	0	0	2	2	0	0	0	0	0.0253165
672	Yokenella	Yokenella	0	0	0	0	2	2	0	0	0	0	0.0253165
673	ZJ293	ZJ293	0	0	8	7	0	15	0	0	0.101266	0.0886076	0
674	Zobellia	Zobellia	0	0	0	0	1	1	0	0	0	0	0.0126582
675	endosymbiont	Bacillati_Bacillota_unknown_unknown_unknown_endosymbiont	0	0	0	0	0	0	0	0	0	0	0
676	unknown	Bacteria_Actinomycetota_Actinomycetes_Actinomycetales_Actinomycetaceae_unknown	0	0	64	0	0	211	0	0	0.810127	0	0
677	unknown	Bacteria_Actinomycetota_Actinomycetes_Actinomycetales_Cellulomonadaceae_unknown	0	0	15	0	0	211	0	0	0.189873	0	0
678	unknown	Bacteria_Actinomycetota_Actinomycetes_Actinomycetales_Dermatophilaceae_unknown	0	0	2	0	0	211	0	0	0.0253165	0	0
679	unknown	Bacteria_Actinomycetota_Actinomycetes_Micrococcales_Intrasporangiaceae_unknown	0	0	0	0	0	211	0	0	0	0	0
680	unknown	Bacteria_Actinomycetota_Coriobacteriia_unknown_unknown_unknown	0	0	21	0	0	211	0	0	0.265823	0	0
681	unknown	Bacteria_Bacillota_Bacilli_Lactobacillales_Aerococcaceae_unknown	0	0	3	0	0	211	0	0	0.0379747	0	0
682	unknown	Bacteria_Bacillota_Bacilli_Lactobacillales_Enterococcaceae_unknown	0	0	2	0	0	211	0	0	0.0253165	0	0
683	unknown	Bacteria_Bacillota_Bacilli_Lactobacillales_unknown_unknown	0	0	0	0	0	211	0	0	0	0	0
684	unknown	Bacteria_Bacillota_Bacilli_RF39_UBA660_unknown	0	0	4	0	0	211	0	0	0.0506329	0	0
685	unknown	Bacteria_Bacillota_Bacilli_Staphylococcales_Staphylococcaceae_unknown	0	0	0	0	0	211	0	0	0	0	0
686	unknown	Bacteria_Bacillota_Clostridia_Eubacteriales_Eubacteriales Family XIII. Incertae Sedis_unknown	0	0	0	0	0	211	0	0	0	0	0
687	unknown	Bacteria_Bacillota_Clostridia_Eubacteriales_Oscillospiraceae_unknown	0	0	0	0	0	211	0	0	0	0	0
688	unknown	Bacteria_Bacillota_Clostridia_Lachnospirales_Lachnospiraceae_unknown	0	0	24	0	0	211	0	0	0.303797	0	0
689	unknown	Bacteria_Bacillota_Clostridia_Peptostreptococcales_Peptostreptococcaceae_unknown	0	0	0	0	0	211	0	0	0	0	0
690	unknown	Bacteria_Bacillota_Negativicutes_Veillonellales_Negativicoccaceae_unknown	0	0	13	0	0	211	0	0	0.164557	0	0
691	unknown	Bacteria_Bacillota_Tissierellia_Tissierellales_unknown_unknown	0	0	0	0	0	211	0	0	0	0	0
692	unknown	Bacteria_Bacillota_unknown_unknown_unknown_unknown	0	0	0	0	0	211	0	0	0	0	0
693	unknown	Bacteria_Bacteroidota_Bacteroidia_Bacteroidales_Muribaculaceae_unknown	0	0	18	0	0	211	0	0	0.227848	0	0
694	unknown	Bacteria_Bacteroidota_Bacteroidia_Bacteroidales_Prevotellaceae_unknown	0	0	7	0	0	211	0	0	0.0886076	0	0
695	unknown	Bacteria_Bacteroidota_Bacteroidia_Bacteroidales_UBA932_unknown	0	0	16	0	0	211	0	0	0.202532	0	0
696	unknown	Bacteria_Bacteroidota_Bacteroidia_Flavobacteriales_Weeksellaceae_unknown	0	0	0	0	0	211	0	0	0	0	0
697	unknown	Bacteria_Fusobacteriota_Fusobacteriia_Fusobacteriales_Leptotrichiaceae_unknown	0	0	1	0	0	211	0	0	0.0126582	0	0
698	unknown	Bacteria_Pseudomonadota_Gammaproteobacteria_Burkholderiales_Neisseriaceae_unknown	0	0	11	0	0	211	0	0	0.139241	0	0
699	unknown	Bacteria_Pseudomonadota_Gammaproteobacteria_Enterobacterales_Enterobacteriaceae_unknown	0	0	4	0	0	211	0	0	0.0506329	0	0
700	unknown	Bacteria_Pseudomonadota_Gammaproteobacteria_Pasteurellales_Pasteurellaceae_unknown	0	0	6	0	0	211	0	0	0.0759494	0	0
